# Defining biologically directed therapy target signatures in urothelial carcinoma: A transcriptomic framework for precision therapy

**DOI:** 10.64898/2026.06.24.734314

**Authors:** Edwin Lin, Bing-Jian Feng, Kaniz Fatema, Zeynep Irem Ozay, Georges Gebrael, Varun Nandakumar, Ethan Murdock, Haoran Li, G. Daniel Grass, Eric Singer, Laura Graham, Qiang Li, Bodour Salhia, Saum Ghodoussipour, Jennifer King, Ken Nepple, Zin Myint, Paul Viscuse, Michelle Churchman, David Lum, Umang Swami, Neeraj Agarwal, Sumati Gupta

## Abstract

**Introduction:** Nectin-4 targeting antibody-drug conjugate (ADC) enfortumab vedotin (EV), in combination with pembrolizumab, is the first-line treatment for patients with locally advanced or metastatic urothelial carcinoma (UC). Optimal treatment strategies for patients who are non-responders or progress on EV with pembrolizumab remain an unmet clinical need. We sought to characterize ADC and immunotherapy (IO)-associated target expression profiles to identify candidate therapeutic vulnerabilities beyond EV.

**Methods:** We conducted a literature review to identify ADC and IO targets with approved or investigational relevance in UC. Unsupervised hierarchical clustering was used to identify clusters of target gene expression in RNA-seq data. Transcriptomic clustering analyses were performed in 434 patients from The Cancer Genome Atlas Bladder Urothelial Carcinoma cohort (TCGA-BLCA) and validated in an independent cohort of 478 patients from the Oncology Research Information Exchange Network (ORIEN) consortium. Proteomic interrogation of these targets was performed using mass spectrometry data from additional cohort of 116 patients. Differential gene expression analyses evaluated associations between target expression patterns, histologic variants, and consensus molecular subtypes of muscle-invasive bladder cancer (CMIBC).

**Results:** We identified 13 ADC and 10 IO-associated targets with translational relevance in UC. Transcriptomic analyses revealed three reproducible clusters of overexpressed target genes across independent cohorts: 1) a luminal/epithelial-associated cluster enriched for *VTCN1, SLITRK6, FGFR3, NECTIN4, TACSTD2, ERBB2,* and *ERBB3;* 2) an immune target predominant cluster enriched for *BTLA, LAG3, PDCD1, TIGIT, CTLA4, TNFRSF9, TNFRSF18, TNFRSF4*; and 3) a basal/neuroendocrine-associated cluster characterized by *CD274, F3, NT5E, EGFR, MET* and *DLL3.* Similar clusters were largely conserved at the proteomic level. Adenocarcinomas overexpressed *ERBB3* compared to neuroendocrine and squamous cell carcinomas. Pure squamous cell carcinomas overexpressed *TACSTD2* compared to adenocarcinomas. In CMIBC subtypes, basal/squamous tumors expressed higher levels of *CD274, EGFR*, *F3*, *LAG3*, *NT5E*, and *TNFRSF18*, whereas luminal tumors demonstrated higher ERBB2 and ERBB3 expression. Neuroendocrine-like tumors showed higher *DLL3* expression compared to all other subtypes. Tumors with low expression of *NECTIN4*, *TACSTD*2, and *FGFR3* were enriched for alternative targets including *DLL3, CD274,* and *CD276.* Our findings provide a framework for hypothesis-driven therapeutic prioritization in advanced UC.

Conclusions:

UC is characterized by reproducible, biologically distinct patterns of ADC and IO target expressions. The degree of expression of *NECTIN4* was positively associated with *TACSTD2*, *FGFR3* and inversely associated with *DLL3*, *CD276*, and *CD274*, supporting alternative biologically informed treatment strategies besides EV . Histologic variants and molecular subtypes of UC also display distinct patterns of target expression. This study provides the first integrated transcriptomic framework linking ADC and IO target co-expression patterns for hypothesis-driven therapeutic prioritization. These findings provide a basis for rational ADC and immunotherapy development in advanced UC and support prospective proteomic validation in treatment stratified cohorts.

**Statement of Translational Relevance:** Enfortumab vedotin plus pembrolizumab has redefined first-line therapy for advanced urothelial carcinoma, yet treatment selection following resistance or progression remains undefined. In this study, we integrate transcriptomic and proteomic analyses across independent cohorts to define reproducible patterns of antibody–drug conjugate (ADC) and immunotherapy target co-expression in urothelial carcinoma. We identify biologically distinct target-expression patterns that are associated with histologic and molecular subtypes and demonstrate coordinated and, in some cases, mutually exclusive relationships among therapeutically actionable targets.

These findings have direct translational implications. First, they provide biologic rationale for rational sequencing and combination strategies based on co-expressed targets in *NECTIN4*-enriched tumors. Second, they identify alternative therapeutic vulnerabilities, including *DLL3*- and *CD274*-associated pathways, in tumors with low *NECTIN4* expression, a population potentially enriched for resistance to EV-based therapy. Finally, this framework establishes a foundation for biomarker-driven clinical trials in urothelial carcinoma and supports the development of precision therapeutic approaches beyond current standards.
