## Supplemental_tables for "Defining biologically directed therapy target signatures in urothelial carcinoma: A transcriptomic framework for precision therapy": Supplementary_tables.xlsx

### Sheet: ST1
baseMean	log2FoldChange	lfcSE	pvalue	padj	Gene	Comparison	Pc
76.9562	0.0147492	0.476798	0.947253	0.986516	BTLA	Adeno_vs_NE	0.99408
453.837	-0.0274001	0.650337	0.86566	0.968759	CD274	Adeno_vs_NE	0.99408
3536.86	0.231158	0.289013	0.273307	0.687872	CD276	Adeno_vs_NE	0.71163
17589.3	0.0217517	0.729745	0.764239	0.943018	CEACAM5	Adeno_vs_NE	0.99408
334.833	-0.3919	0.548198	0.140879	0.499786	CTLA4	Adeno_vs_NE	0.498376
257.985	-0.0929162	0.730329	0.367699	0.773589	DLL3	Adeno_vs_NE	0.860042
22639	0.365145	0.506101	0.160867	0.535368	EGFR	Adeno_vs_NE	0.498376
27170.2	0.514613	0.534228	0.0689771	0.328931	ERBB2	Adeno_vs_NE	0.304319
26178.1	1.3914	0.688471	0.000888246	0.0211276	ERBB3	Adeno_vs_NE	0.00942907
5954.08	0.749318	0.719412	0.0246732	0.178471	F3	Adeno_vs_NE	0.150591
14510.9	0.248649	0.531698	0.304882	0.721726	FGFR3	Adeno_vs_NE	0.766663
309.518	-0.459067	0.610395	0.0989381	0.410017	LAG3	Adeno_vs_NE	0.390099
10979.9	0.0232835	0.336348	0.915167	0.978419	MET	Adeno_vs_NE	0.99408
13173.3	0.233624	0.461752	0.33337	0.745917	NECTIN4	Adeno_vs_NE	0.821215
4128.92	0.413274	0.569759	0.125887	0.470434	NT5E	Adeno_vs_NE	0.469524
88.312	0.0196864	0.61998	0.912842	0.977861	PDCD1	Adeno_vs_NE	0.99408
5524.44	-0.0929937	0.723996	0.403932	0.795052	SLITRK6	Adeno_vs_NE	0.9112
13713.4	0.0274517	0.410442	0.903183	0.975716	TACSTD2	Adeno_vs_NE	0.99408
129.688	-0.0872832	0.442262	0.701837	0.925952	TIGIT	Adeno_vs_NE	0.99408
96.512	-0.0182449	0.602057	0.923	0.979931	TNFRSF18	Adeno_vs_NE	0.99408
81.0833	0.0493557	0.370336	0.825183	0.960691	TNFRSF4	Adeno_vs_NE	0.99408
157.27	-0.0325741	0.626216	0.854223	0.966493	TNFRSF9	Adeno_vs_NE	0.99408
420.978	-0.0709714	0.704252	0.568974	0.87623	VTCN1	Adeno_vs_NE	0.99408
76.9562	-0.0923205	0.369785	0.448784	1	BTLA	SquamousCell_vs_Adeno	0.9112
453.837	0.0368445	0.51076	0.723162	1	CD274	SquamousCell_vs_Adeno	0.99408
3536.86	0.0171342	0.193511	0.873655	1	CD276	SquamousCell_vs_Adeno	0.99408
17589.3	-0.0392006	0.62892	0.483597	1	CEACAM5	SquamousCell_vs_Adeno	0.926895
334.833	-0.0237589	0.30006	0.832223	1	CTLA4	SquamousCell_vs_Adeno	0.99408
257.985	5.52684e-05	0.588724	0.999402	1	DLL3	SquamousCell_vs_Adeno	0.999402
22639	0.633755	0.706545	0.0149963	0.188769	EGFR	SquamousCell_vs_Adeno	0.103475
27170.2	-0.300568	0.458082	0.0750558	0.475847	ERBB2	SquamousCell_vs_Adeno	0.31387
26178.1	-1.02441	0.741196	0.00276698	0.0628578	ERBB3	SquamousCell_vs_Adeno	0.0224613
5954.08	0.0347243	0.309519	0.758909	1	F3	SquamousCell_vs_Adeno	0.99408
14510.9	0.120817	0.38836	0.343246	0.9383	FGFR3	SquamousCell_vs_Adeno	0.821215
309.518	0.0485488	0.324718	0.67239	1	LAG3	SquamousCell_vs_Adeno	0.99408
10979.9	-0.0550559	0.23825	0.620988	1	MET	SquamousCell_vs_Adeno	0.99408
13173.3	1.32675	0.912531	0.00160962	0.0430829	NECTIN4	SquamousCell_vs_Adeno	0.0154711
4128.92	-0.0340724	0.308922	0.763164	1	NT5E	SquamousCell_vs_Adeno	0.99408
88.312	0.0270426	0.470843	0.803976	1	PDCD1	SquamousCell_vs_Adeno	0.99408
5524.44	0.0391594	0.590757	0.622603	1	SLITRK6	SquamousCell_vs_Adeno	0.99408
13713.4	2.19618	0.80945	6.18825e-05	0.00375503	TACSTD2	SquamousCell_vs_Adeno	0.000853979
129.688	-0.0939088	0.333955	0.436951	1	TIGIT	SquamousCell_vs_Adeno	0.9112
96.512	0.0921864	0.496477	0.43777	1	TNFRSF18	SquamousCell_vs_Adeno	0.9112
81.0833	-0.114832	0.293447	0.345148	0.94004	TNFRSF4	SquamousCell_vs_Adeno	0.821215
157.27	0.00462985	0.471967	0.965636	1	TNFRSF9	SquamousCell_vs_Adeno	0.99408
420.978	0.0158745	0.563542	0.853814	1	VTCN1	SquamousCell_vs_Adeno	0.99408
76.9562	-0.201181	0.516848	0.461712	0.753464	BTLA	SquamousCell_vs_NE	0.9112
453.837	0.0405589	0.706495	0.85209	0.948796	CD274	SquamousCell_vs_NE	0.99408
3536.86	0.306661	0.279133	0.156207	0.446125	CD276	SquamousCell_vs_NE	0.498376
17589.3	-0.0419368	0.814671	0.683166	0.876594	CEACAM5	SquamousCell_vs_NE	0.99408
334.833	-0.633321	0.605312	0.057011	0.239165	CTLA4	SquamousCell_vs_NE	0.26225
257.985	-0.14906	0.818583	0.305554	0.62941	DLL3	SquamousCell_vs_NE	0.766663
22639	2.17223	0.698176	2.66128e-05	0.000941306	EGFR	SquamousCell_vs_NE	0.000612093
27170.2	0.0415528	0.389543	0.86794	0.954874	ERBB2	SquamousCell_vs_NE	0.99408
26178.1	0.146443	0.384991	0.559714	0.812664	ERBB3	SquamousCell_vs_NE	0.99408
5954.08	1.28321	0.784155	0.00388427	0.0368149	F3	SquamousCell_vs_NE	0.0297794
14510.9	0.818536	0.74154	0.0290291	0.152495	FGFR3	SquamousCell_vs_NE	0.160241
309.518	-0.432899	0.56844	0.153616	0.442238	LAG3	SquamousCell_vs_NE	0.498376
10979.9	-0.0952121	0.328126	0.683388	0.876594	MET	SquamousCell_vs_NE	0.99408
13173.3	2.40556	0.699062	7.56359e-06	0.000355476	NECTIN4	SquamousCell_vs_NE	0.000331426
4128.92	0.426373	0.546392	0.155362	0.444641	NT5E	SquamousCell_vs_NE	0.498376
88.312	0.0926181	0.675345	0.697088	0.88283	PDCD1	SquamousCell_vs_NE	0.99408
5524.44	-0.0651304	0.786743	0.671582	0.870225	SLITRK6	SquamousCell_vs_NE	0.99408
13713.4	2.29845	0.675849	9.60656e-06	0.000423775	TACSTD2	SquamousCell_vs_NE	0.000331426
129.688	-0.366464	0.512659	0.205108	0.518898	TIGIT	SquamousCell_vs_NE	0.581369
96.512	0.182562	0.676459	0.47108	0.759032	TNFRSF18	SquamousCell_vs_NE	0.915621
81.0833	-0.192043	0.381893	0.445616	0.743373	TNFRSF4	SquamousCell_vs_NE	0.9112
157.27	-0.0380257	0.673508	0.870579	0.955778	TNFRSF9	SquamousCell_vs_NE	0.99408
420.978	-0.077731	0.772996	0.65156	0.861681	VTCN1	SquamousCell_vs_NE	0.99408
76.9562	0.0304331	0.231635	0.643856	0.999984	BTLA	Urothelial_vs_Adeno	0.99408
453.837	0.0265894	0.353067	0.664823	0.999984	CD274	Urothelial_vs_Adeno	0.99408
3536.86	0.017457	0.133312	0.784437	0.999984	CD276	Urothelial_vs_Adeno	0.99408
17589.3	-0.0312122	0.450884	0.374547	0.999984	CEACAM5	Urothelial_vs_Adeno	0.861457
334.833	0.0498801	0.224285	0.462203	0.999984	CTLA4	Urothelial_vs_Adeno	0.9112
257.985	0.00245539	0.409773	0.95634	0.999984	DLL3	Urothelial_vs_Adeno	0.99408
22639	0.194441	0.368245	0.0705666	0.535325	EGFR	Urothelial_vs_Adeno	0.304319
27170.2	0.0848402	0.233442	0.254099	0.896328	ERBB2	Urothelial_vs_Adeno	0.674341
26178.1	-0.302694	0.426596	0.0273098	0.336942	ERBB3	Urothelial_vs_Adeno	0.157031
5954.08	-0.014025	0.205345	0.824122	0.999984	F3	Urothelial_vs_Adeno	0.99408
14510.9	0.373116	0.599685	0.0219499	0.296715	FGFR3	Urothelial_vs_Adeno	0.144242
309.518	0.297615	0.513567	0.0340571	0.376351	LAG3	Urothelial_vs_Adeno	0.180765
10979.9	0.0183433	0.155818	0.765802	0.999984	MET	Urothelial_vs_Adeno	0.99408
13173.3	1.63867	0.708068	0.000115681	0.00812028	NECTIN4	Urothelial_vs_Adeno	0.00133033
4128.92	0.0503933	0.229586	0.460199	0.999984	NT5E	Urothelial_vs_Adeno	0.9112
88.312	0.0172253	0.32097	0.785941	0.999984	PDCD1	Urothelial_vs_Adeno	0.99408
5524.44	0.0280785	0.4155	0.562952	0.999984	SLITRK6	Urothelial_vs_Adeno	0.99408
13713.4	1.59559	0.674092	0.000112132	0.00791184	TACSTD2	Urothelial_vs_Adeno	0.00133033
129.688	0.0559466	0.229564	0.418003	0.999984	TIGIT	Urothelial_vs_Adeno	0.9112
96.512	0.031352	0.316542	0.633612	0.999984	TNFRSF18	Urothelial_vs_Adeno	0.99408
81.0833	-0.0162078	0.169053	0.791747	0.999984	TNFRSF4	Urothelial_vs_Adeno	0.99408
157.27	0.0182081	0.325859	0.772943	0.999984	TNFRSF9	Urothelial_vs_Adeno	0.99408
420.978	0.0269821	0.400158	0.607707	0.999984	VTCN1	Urothelial_vs_Adeno	0.99408
76.9562	0.145793	0.409379	0.535348	0.778269	BTLA	Urothelial_vs_NE	0.99408
453.837	0.0434392	0.57008	0.815845	0.926147	CD274	Urothelial_vs_NE	0.99408
3536.86	0.356473	0.225543	0.0509733	0.200732	CD276	Urothelial_vs_NE	0.242563
17589.3	-0.0464061	0.644921	0.584041	0.807297	CEACAM5	Urothelial_vs_NE	0.99408
334.833	-0.348509	0.416401	0.166125	0.428875	CTLA4	Urothelial_vs_NE	0.498376
257.985	-0.157276	0.654091	0.196312	0.472217	DLL3	Urothelial_vs_NE	0.576406
22639	1.57042	0.504889	3.52686e-05	0.000983703	EGFR	Urothelial_vs_NE	0.000670378
27170.2	1.41228	0.460868	6.04372e-05	0.00147782	ERBB2	Urothelial_vs_NE	0.000853979
26178.1	0.697439	0.413928	0.0120837	0.0732265	ERBB3	Urothelial_vs_NE	0.0877661
5954.08	1.13062	0.575385	0.00179375	0.0182218	F3	Urothelial_vs_NE	0.0154711
14510.9	1.82078	0.655784	3.88625e-05	0.00106544	FGFR3	Urothelial_vs_NE	0.000670378
309.518	-0.0211774	0.375533	0.925795	0.971924	LAG3	Urothelial_vs_NE	0.99408
10979.9	0.0981922	0.263788	0.62092	0.829072	MET	Urothelial_vs_NE	0.99408
13173.3	2.42003	0.509122	7.3883e-09	1.29324e-06	NECTIN4	Urothelial_vs_NE	1.01959e-06
4128.92	1.13183	0.574479	0.00176993	0.0180696	NT5E	Urothelial_vs_NE	0.0154711
88.312	0.0966405	0.548314	0.639702	0.840095	PDCD1	Urothelial_vs_NE	0.99408
5524.44	-0.0775151	0.628353	0.546509	0.785461	SLITRK6	Urothelial_vs_NE	0.99408
13713.4	1.73867	0.491545	6.10277e-06	0.000257164	TACSTD2	Urothelial_vs_NE	0.000331426
129.688	0.0758634	0.357297	0.73645	0.888986	TIGIT	Urothelial_vs_NE	0.99408
96.512	0.08381	0.527615	0.69581	0.870096	TNFRSF18	Urothelial_vs_NE	0.99408
81.0833	0.00716556	0.290169	0.972469	0.98975	TNFRSF4	Urothelial_vs_NE	0.99408
157.27	0.00973291	0.544101	0.961495	0.985924	TNFRSF9	Urothelial_vs_NE	0.99408
420.978	-0.0400131	0.612445	0.781034	0.908981	VTCN1	Urothelial_vs_NE	0.99408
76.9562	0.196332	0.353811	0.0782337	0.389114	BTLA	Urothelial_vs_SquamousCell	0.317537
453.837	-0.000867133	0.304453	0.98849	0.999486	CD274	Urothelial_vs_SquamousCell	0.998625
3536.86	0.00755294	0.132954	0.925605	0.999486	CD276	Urothelial_vs_SquamousCell	0.99408
17589.3	-0.000308238	0.352075	0.991388	0.999486	CEACAM5	Urothelial_vs_SquamousCell	0.998625
334.833	0.117777	0.252352	0.206428	0.632612	CTLA4	Urothelial_vs_SquamousCell	0.581369
257.985	0.00267215	0.341907	0.945901	0.999486	DLL3	Urothelial_vs_SquamousCell	0.99408
22639	-0.162274	0.270369	0.115525	0.479355	EGFR	Urothelial_vs_SquamousCell	0.442846
27170.2	1.38093	0.456995	2.00005e-05	0.00181835	ERBB2	Urothelial_vs_SquamousCell	0.000552013
26178.1	0.231358	0.28954	0.0501941	0.306918	ERBB3	Urothelial_vs_SquamousCell	0.242563
5954.08	-0.0639177	0.220841	0.442639	0.879748	F3	Urothelial_vs_SquamousCell	0.9112
14510.9	0.134052	0.290187	0.163899	0.567541	FGFR3	Urothelial_vs_SquamousCell	0.498376
309.518	0.254048	0.381716	0.044723	0.289073	LAG3	Urothelial_vs_SquamousCell	0.228584
10979.9	0.10477	0.183621	0.245735	0.686272	MET	Urothelial_vs_SquamousCell	0.674341
13173.3	-0.0104706	0.191283	0.895116	0.999486	NECTIN4	Urothelial_vs_SquamousCell	0.99408
4128.92	0.137627	0.273389	0.158182	0.558469	NT5E	Urothelial_vs_SquamousCell	0.498376
88.312	-0.00333842	0.288009	0.959245	0.999486	PDCD1	Urothelial_vs_SquamousCell	0.99408
5524.44	-0.00211144	0.3381	0.960328	0.999486	SLITRK6	Urothelial_vs_SquamousCell	0.99408
13713.4	-0.146512	0.255476	0.140768	0.528699	TACSTD2	Urothelial_vs_SquamousCell	0.498376
129.688	0.321072	0.409105	0.0250984	0.206734	TIGIT	Urothelial_vs_SquamousCell	0.150591
96.512	-0.044365	0.293297	0.529281	0.930013	TNFRSF18	Urothelial_vs_SquamousCell	0.99408
81.0833	0.103892	0.205621	0.251624	0.694018	TNFRSF4	Urothelial_vs_SquamousCell	0.674341
157.27	0.0192157	0.293872	0.767674	0.998607	TNFRSF9	Urothelial_vs_SquamousCell	0.99408
420.978	0.0169947	0.333824	0.721344	0.990969	VTCN1	Urothelial_vs_SquamousCell	0.99408

### Sheet: ST2
baseMean	log2FoldChange	lfcSE	pvalue	padj	Gene	Comparison	Pc
76.9587	0.123832	0.196698	0.378682	0.593315	BTLA	Basal/Squamous_Cell_vs_Luminal	0.524982
453.785	1.96144	0.204024	7.07e-24	4.55e-22	CD274	Basal/Squamous_Cell_vs_Luminal	8.87e-23
3542.77	0.135641	0.0905741	0.101987	0.219556	CD276	Basal/Squamous_Cell_vs_Luminal	0.178154
17572	-0.0071828	0.517663	0.952034	0.982349	CEACAM5	Basal/Squamous_Cell_vs_Luminal	0.979966
335.513	0.815492	0.223748	1.85e-05	0.00011029	CTLA4	Basal/Squamous_Cell_vs_Luminal	5.55e-05
257.54	0.152134	0.413083	0.401282	0.616731	DLL3	Basal/Squamous_Cell_vs_Luminal	0.53764
22704.5	1.19123	0.173285	4.4e-13	8.29e-12	EGFR	Basal/Squamous_Cell_vs_Luminal	2.76e-12
27156.1	-1.82777	0.149795	5.06e-36	1.13e-33	ERBB2	Basal/Squamous_Cell_vs_Luminal	9.98e-35
26172.5	-1.31893	0.154917	1.01e-18	3.81e-17	ERBB3	Basal/Squamous_Cell_vs_Luminal	9.91e-18
5961.66	2.17146	0.200979	1.7e-29	2.01e-27	F3	Basal/Squamous_Cell_vs_Luminal	2.35e-28
14488.3	-0.949831	0.258569	1.45e-05	8.77e-05	FGFR3	Basal/Squamous_Cell_vs_Luminal	4.43e-05
309.285	1.80668	0.232753	1.36e-16	3.97e-15	LAG3	Basal/Squamous_Cell_vs_Luminal	1.17e-15
11016.9	0.594847	0.136517	1.04e-06	7.71e-06	MET	Basal/Squamous_Cell_vs_Luminal	3.67e-06
13152	-0.684481	0.198415	4.11e-05	0.00022808	NECTIN4	Basal/Squamous_Cell_vs_Luminal	0.00012069
4127.96	1.26637	0.21805	3.64e-10	4.71e-09	NT5E	Basal/Squamous_Cell_vs_Luminal	1.8e-09
88.3296	0.400094	0.433823	0.071463	0.164188	PDCD1	Basal/Squamous_Cell_vs_Luminal	0.128077
5515.43	-0.476527	0.664562	0.0384738	0.0979365	SLITRK6	Basal/Squamous_Cell_vs_Luminal	0.0737414
13692.3	-0.289365	0.170004	0.0283414	0.0756713	TACSTD2	Basal/Squamous_Cell_vs_Luminal	0.0550861
129.737	0.89182	0.219696	3.56e-06	2.41e-05	TIGIT	Basal/Squamous_Cell_vs_Luminal	1.17e-05
96.525	1.61741	0.202361	3.9e-17	1.23e-15	TNFRSF18	Basal/Squamous_Cell_vs_Luminal	3.59e-16
81.1342	0.377072	0.160825	0.00346584	0.0122795	TNFRSF4	Basal/Squamous_Cell_vs_Luminal	0.00735825
157.266	0.216262	0.363202	0.250621	0.43919	TNFRSF9	Basal/Squamous_Cell_vs_Luminal	0.380063
420.375	-0.188778	0.47009	0.298294	0.501059	VTCN1	Basal/Squamous_Cell_vs_Luminal	0.44263
76.9587	0.229448	0.360722	0.371198	0.584373	BTLA	Basal/Squamous_Cell_vs_Neuroendocrine-like	0.522708
453.785	1.80609	0.387342	5.82e-08	1e-06	CD274	Basal/Squamous_Cell_vs_Neuroendocrine-like	2.43e-07
3542.77	0.28523	0.170055	0.0656967	0.167938	CD276	Basal/Squamous_Cell_vs_Neuroendocrine-like	0.119291
17572	-0.0108549	0.756621	0.936606	0.969337	CEACAM5	Basal/Squamous_Cell_vs_Neuroendocrine-like	0.971817
335.513	0.427942	0.347627	0.0956083	0.224073	CTLA4	Basal/Squamous_Cell_vs_Neuroendocrine-like	0.169153
257.54	-1.2896	1.23513	0.00323494	0.0141969	DLL3	Basal/Squamous_Cell_vs_Neuroendocrine-like	0.00700875
22704.5	3.95622	0.322661	1.66e-36	2.38e-33	EGFR	Basal/Squamous_Cell_vs_Neuroendocrine-like	4.57e-35
27156.1	1.68116	0.281554	7.14e-11	2.34e-09	ERBB2	Basal/Squamous_Cell_vs_Neuroendocrine-like	4.06e-10
26172.5	0.933368	0.294052	0.00014841	0.00101288	ERBB3	Basal/Squamous_Cell_vs_Neuroendocrine-like	0.00040962
5961.66	3.24158	0.377718	5.19e-20	8.55e-18	F3	Basal/Squamous_Cell_vs_Neuroendocrine-like	5.51e-19
14488.3	2.65369	0.489611	2.55e-10	7.36e-09	FGFR3	Basal/Squamous_Cell_vs_Neuroendocrine-like	1.3e-09
309.285	0.163801	0.33065	0.50365	0.701954	LAG3	Basal/Squamous_Cell_vs_Neuroendocrine-like	0.650354
11016.9	0.388191	0.227887	0.046078	0.127002	MET	Basal/Squamous_Cell_vs_Neuroendocrine-like	0.0847836
13152	4.30029	0.35147	2.31e-36	3.15e-33	NECTIN4	Basal/Squamous_Cell_vs_Neuroendocrine-like	5.31e-35
4127.96	2.39747	0.421756	7.36e-11	2.39e-09	NT5E	Basal/Squamous_Cell_vs_Neuroendocrine-like	4.06e-10
88.3296	0.307467	0.580971	0.284885	0.491742	PDCD1	Basal/Squamous_Cell_vs_Neuroendocrine-like	0.427327
5515.43	-0.0383945	0.673449	0.858126	0.927485	SLITRK6	Basal/Squamous_Cell_vs_Neuroendocrine-like	0.932451
13692.3	4.83052	0.332328	6.12e-50	3.34e-46	TACSTD2	Basal/Squamous_Cell_vs_Neuroendocrine-like	4.22e-48
129.737	0.309503	0.329315	0.209547	0.398709	TIGIT	Basal/Squamous_Cell_vs_Neuroendocrine-like	0.328607
96.525	1.09107	0.382799	0.00030353	0.00188926	TNFRSF18	Basal/Squamous_Cell_vs_Neuroendocrine-like	0.00077569
81.1342	0.507462	0.277733	0.0239001	0.0747238	TNFRSF4	Basal/Squamous_Cell_vs_Neuroendocrine-like	0.0471174
157.266	0.12446	0.540487	0.645569	0.804596	TNFRSF9	Basal/Squamous_Cell_vs_Neuroendocrine-like	0.742404
420.375	0.0329587	0.657825	0.882934	0.941512	VTCN1	Basal/Squamous_Cell_vs_Neuroendocrine-like	0.944534
76.9587	-1.37459	0.273469	7.81e-09	1.98e-07	BTLA	Basal/Squamous_Cell_vs_Stroma-rich	3.48e-08
453.785	1.31389	0.21738	4.13e-11	1.84e-09	CD274	Basal/Squamous_Cell_vs_Stroma-rich	2.48e-10
3542.77	0.045533	0.0946982	0.592185	0.772399	CD276	Basal/Squamous_Cell_vs_Stroma-rich	0.692555
17572	0.0231895	0.43856	0.76884	0.88288	CEACAM5	Basal/Squamous_Cell_vs_Stroma-rich	0.855644
335.513	-0.11138	0.178161	0.389148	0.609188	CTLA4	Basal/Squamous_Cell_vs_Stroma-rich	0.531707
257.54	0.219193	0.426534	0.16085	0.336867	DLL3	Basal/Squamous_Cell_vs_Stroma-rich	0.264253
22704.5	1.39028	0.186801	1.75e-15	2.15e-13	EGFR	Basal/Squamous_Cell_vs_Stroma-rich	1.21e-14
27156.1	-0.9249	0.160938	9.38e-10	3.01e-08	ERBB2	Basal/Squamous_Cell_vs_Stroma-rich	4.46e-09
26172.5	-0.345196	0.163641	0.00683512	0.0278983	ERBB3	Basal/Squamous_Cell_vs_Stroma-rich	0.0140783
5961.66	1.24681	0.212665	1.84e-10	7e-09	F3	Basal/Squamous_Cell_vs_Stroma-rich	9.79e-10
14488.3	0.327765	0.246047	0.0406514	0.118327	FGFR3	Basal/Squamous_Cell_vs_Stroma-rich	0.0768479
309.285	0.732094	0.266439	0.00025955	0.00176256	LAG3	Basal/Squamous_Cell_vs_Stroma-rich	0.00067581
11016.9	0.475845	0.14848	9.9e-05	0.00076691	MET	Basal/Squamous_Cell_vs_Stroma-rich	0.0002789
13152	-0.0760101	0.159684	0.533536	0.729452	NECTIN4	Basal/Squamous_Cell_vs_Stroma-rich	0.663315
4127.96	1.07877	0.232303	1.96e-07	3.36e-06	NT5E	Basal/Squamous_Cell_vs_Stroma-rich	7.94e-07
88.3296	0.00209339	0.292088	0.988442	0.994561	PDCD1	Basal/Squamous_Cell_vs_Stroma-rich	0.988442
5515.43	-0.059958	0.39267	0.626564	0.796581	SLITRK6	Basal/Squamous_Cell_vs_Stroma-rich	0.726604
13692.3	0.162115	0.161389	0.190033	0.379622	TACSTD2	Basal/Squamous_Cell_vs_Stroma-rich	0.301432
129.737	-0.0776637	0.173677	0.541738	0.736248	TIGIT	Basal/Squamous_Cell_vs_Stroma-rich	0.667498
96.525	0.915273	0.220087	1.86e-06	2.38e-05	TNFRSF18	Basal/Squamous_Cell_vs_Stroma-rich	6.26e-06
81.1342	-0.0747178	0.139791	0.508973	0.710605	TNFRSF4	Basal/Squamous_Cell_vs_Stroma-rich	0.650354
157.266	0.0962806	0.311626	0.519062	0.718629	TNFRSF9	Basal/Squamous_Cell_vs_Stroma-rich	0.651187
420.375	-0.135344	0.411332	0.314317	0.531504	VTCN1	Basal/Squamous_Cell_vs_Stroma-rich	0.461443
76.9587	0.0977217	0.355324	0.691013	0.83549	BTLA	Luminal_vs_Neuroendocrine-like	0.788097
453.785	0.00767607	0.301157	0.972865	0.989093	CD274	Luminal_vs_Neuroendocrine-like	0.979966
3542.77	0.141394	0.173629	0.361938	0.578195	CD276	Luminal_vs_Neuroendocrine-like	0.518703
17572	-0.0065826	0.808404	0.964326	0.984794	CEACAM5	Luminal_vs_Neuroendocrine-like	0.979966
335.513	-0.138353	0.321196	0.554988	0.740449	CTLA4	Luminal_vs_Neuroendocrine-like	0.668926
257.54	-1.72614	1.42792	0.0013604	0.00702609	DLL3	Luminal_vs_Neuroendocrine-like	0.0032368
22704.5	2.68445	0.346609	1.48e-16	1.24e-14	EGFR	Luminal_vs_Neuroendocrine-like	1.2e-15
27156.1	3.58965	0.294293	8.87e-36	1.73e-32	ERBB2	Luminal_vs_Neuroendocrine-like	1.53e-34
26172.5	2.34305	0.311751	8.51e-16	6.33e-14	ERBB3	Luminal_vs_Neuroendocrine-like	6.18e-15
5961.66	0.878095	0.399886	0.00314446	0.0143716	F3	Luminal_vs_Neuroendocrine-like	0.00699896
14488.3	3.75054	0.488667	3.26e-16	2.58e-14	FGFR3	Luminal_vs_Neuroendocrine-like	2.5e-15
309.285	-1.26743	0.474886	0.00038114	0.00235407	LAG3	Luminal_vs_Neuroendocrine-like	0.00095631
11016.9	-0.108862	0.221468	0.558752	0.743166	MET	Luminal_vs_Neuroendocrine-like	0.668926
13152	5.01577	0.367688	2.57e-44	1e-40	NECTIN4	Luminal_vs_Neuroendocrine-like	1.18e-42
4127.96	0.949654	0.437667	0.00284398	0.0132276	NT5E	Luminal_vs_Neuroendocrine-like	0.00643391
88.3296	0.0268915	0.542371	0.920646	0.964258	PDCD1	Luminal_vs_Neuroendocrine-like	0.971817
5515.43	0.208033	0.760057	0.380422	0.595966	SLITRK6	Luminal_vs_Neuroendocrine-like	0.524982
13692.3	5.17149	0.348652	8.69e-52	4.75e-48	TACSTD2	Luminal_vs_Neuroendocrine-like	1.2e-49
129.737	-0.283443	0.340335	0.246222	0.452342	TIGIT	Luminal_vs_Neuroendocrine-like	0.377541
96.525	-0.196843	0.313627	0.396425	0.611045	TNFRSF18	Luminal_vs_Neuroendocrine-like	0.53634
81.1342	0.13334	0.256744	0.516547	0.71118	TNFRSF4	Luminal_vs_Neuroendocrine-like	0.651187
157.266	-0.0397794	0.54937	0.882786	0.944383	TNFRSF9	Luminal_vs_Neuroendocrine-like	0.944534
420.375	0.160532	0.721978	0.506546	0.703404	VTCN1	Luminal_vs_Neuroendocrine-like	0.650354
76.9587	-1.5688	0.286084	1.14e-09	3.43e-08	BTLA	Luminal_vs_Stroma-rich	5.23e-09
453.785	-0.411284	0.241783	0.0115492	0.0447832	CD274	Luminal_vs_Stroma-rich	0.0234381
3542.77	-0.0808762	0.10083	0.364596	0.609305	CD276	Luminal_vs_Stroma-rich	0.518703
17572	0.0265699	0.463501	0.745548	0.883553	CEACAM5	Luminal_vs_Stroma-rich	0.836468
335.513	-0.982409	0.252277	7.54e-06	8.69e-05	CTLA4	Luminal_vs_Stroma-rich	2.37e-05
257.54	0.0859938	0.389637	0.56158	0.774705	DLL3	Luminal_vs_Stroma-rich	0.668926
22704.5	0.142254	0.163322	0.24199	0.466716	EGFR	Luminal_vs_Stroma-rich	0.37522
27156.1	0.819406	0.17799	3.84e-07	6.37e-06	ERBB2	Luminal_vs_Stroma-rich	1.45e-06
26172.5	0.846242	0.183459	3.9e-07	6.46e-06	ERBB3	Luminal_vs_Stroma-rich	1.45e-06
5961.66	-0.739051	0.249914	0.00016687	0.00128335	F3	Luminal_vs_Stroma-rich	0.00045154
14488.3	1.42545	0.28183	1.87e-08	4.28e-07	FGFR3	Luminal_vs_Stroma-rich	8.05e-08
309.285	-0.825202	0.286321	0.00020429	0.00152875	LAG3	Luminal_vs_Stroma-rich	0.00054216
11016.9	-0.0608779	0.127463	0.562285	0.775208	MET	Luminal_vs_Stroma-rich	0.668926
13152	0.489516	0.236034	0.00325044	0.0156399	NECTIN4	Luminal_vs_Stroma-rich	0.00700875
4127.96	-0.0697602	0.181856	0.581783	0.788709	NT5E	Luminal_vs_Stroma-rich	0.686206
88.3296	-0.288845	0.41469	0.124232	0.291533	PDCD1	Luminal_vs_Stroma-rich	0.2143
5515.43	0.189253	0.472129	0.185001	0.387277	SLITRK6	Luminal_vs_Stroma-rich	0.296862
13692.3	0.504011	0.2251	0.00194146	0.0101833	TACSTD2	Luminal_vs_Stroma-rich	0.00446537
129.737	-0.995607	0.249471	5.27e-06	6.36e-05	TIGIT	Luminal_vs_Stroma-rich	1.69e-05
96.525	-0.485527	0.250867	0.00481259	0.0217678	TNFRSF18	Luminal_vs_Stroma-rich	0.0100627
81.1342	-0.456925	0.196105	0.00173535	0.00927309	TNFRSF4	Luminal_vs_Stroma-rich	0.00405896
157.266	-0.0591232	0.321338	0.697971	0.857814	TNFRSF9	Luminal_vs_Stroma-rich	0.789509
420.375	-0.0055707	0.402455	0.967054	0.986748	VTCN1	Luminal_vs_Stroma-rich	0.979966
76.9587	-1.60603	0.495664	7.46e-05	0.00050844	BTLA	Neuroendocrine-like_vs_Stroma-rich	0.00021456
453.785	-0.410724	0.356339	0.130867	0.263316	CD274	Neuroendocrine-like_vs_Stroma-rich	0.220991
3542.77	-0.235788	0.180118	0.150874	0.291334	CD276	Neuroendocrine-like_vs_Stroma-rich	0.25085
17572	0.0383373	0.855848	0.814781	0.889901	CEACAM5	Neuroendocrine-like_vs_Stroma-rich	0.89238
335.513	-0.609018	0.402169	0.0421865	0.110044	CTLA4	Neuroendocrine-like_vs_Stroma-rich	0.078672
257.54	1.93865	1.38803	0.00042409	0.00229036	DLL3	Neuroendocrine-like_vs_Stroma-rich	0.00104507
22704.5	-2.38801	0.343942	5.35e-14	3.9e-12	EGFR	Neuroendocrine-like_vs_Stroma-rich	3.52e-13
27156.1	-2.65889	0.299558	3.72e-21	1.25e-18	ERBB2	Neuroendocrine-like_vs_Stroma-rich	4.28e-20
26172.5	-1.41155	0.305748	4.92e-07	6.19e-06	ERBB3	Neuroendocrine-like_vs_Stroma-rich	1.79e-06
5961.66	-1.78915	0.388123	2.79e-07	3.77e-06	F3	Neuroendocrine-like_vs_Stroma-rich	1.1e-06
14488.3	-2.003	0.48858	1.4e-06	1.56e-05	FGFR3	Neuroendocrine-like_vs_Stroma-rich	4.85e-06
309.285	0.390326	0.390939	0.174867	0.324494	LAG3	Neuroendocrine-like_vs_Stroma-rich	0.283902
11016.9	0.0481007	0.228168	0.808675	0.886099	MET	Neuroendocrine-like_vs_Stroma-rich	0.89238
13152	-4.38398	0.379649	5.15e-34	1.28e-30	NECTIN4	Neuroendocrine-like_vs_Stroma-rich	7.89e-33
4127.96	-1.14122	0.43576	0.00100914	0.00480734	NT5E	Neuroendocrine-like_vs_Stroma-rich	0.00244319
88.3296	-0.345416	0.65137	0.318727	0.495681	PDCD1	Neuroendocrine-like_vs_Stroma-rich	0.462993
5515.43	-0.0255439	0.770869	0.923141	0.956343	SLITRK6	Neuroendocrine-like_vs_Stroma-rich	0.971817
13692.3	-4.54735	0.358794	5.35e-40	2.43e-36	TACSTD2	Neuroendocrine-like_vs_Stroma-rich	1.84e-38
129.737	-0.422951	0.373249	0.131314	0.263922	TIGIT	Neuroendocrine-like_vs_Stroma-rich	0.220991
96.525	-0.206624	0.328268	0.419224	0.594204	TNFRSF18	Neuroendocrine-like_vs_Stroma-rich	0.556278
81.1342	-0.621767	0.308736	0.0131392	0.0422938	TNFRSF4	Neuroendocrine-like_vs_Stroma-rich	0.0262783
157.266	-0.026476	0.60447	0.935193	0.962983	TNFRSF9	Neuroendocrine-like_vs_Stroma-rich	0.971817
420.375	-0.193072	0.776301	0.493813	0.659161	VTCN1	Neuroendocrine-like_vs_Stroma-rich	0.649011
